# A conserved small RNA-generating gene cluster undergoes sequence diversification and contributes to plant immunity

**DOI:** 10.1101/2025.07.20.665670

**Authors:** Li Feng, Yingnan Hou, AmirAli Toghani, Zhixue Wang, Bozeng Tang, Nicola Atkinson, Hui Li, Yue Qiao, Yan Wang, Jian Hua, Jixian Zhai, Wenbo Ma

## Abstract

Small RNA-mediated gene silencing contributes to plant immunity. The secondary small interfering RNA (siRNA) pathway promotes defense by silencing target genes in invading fungal and oomycete pathogens. Many secondary siRNAs derive from transcripts potentially encoding pentatricopeptide repeat (PPR) proteins. Here, we report that siRNA production is an ancient function of an evolutionarily conserved clade of *PPR* genes that undergo extensive within-species diversification. In *Arabidopsis thaliana*, siRNA-source *PPR*s are physically clustered in one locus on Chromosome 1. These sequences are diversified through gene duplication followed by sequence diversification as well as accumulation of high-impact variations including pseudogenization. This diversity leads to the accumulation of a diverse *PPR*-siRNA pool, consistent with an engagement in a co-evolutionary arms race with the pathogens. This study defines siRNA-producing PPRs as a family of defense genes and highlights the potential of *PPR*-siRNA-based engineering for enhancing broad-spectrum disease resistance.
