## Supplementary table 5 for "A conserved small RNA-generating gene cluster undergoes sequence diversification and contributes to plant immunity"

### Sheet: Sheet1
Sequences of AT1G62914, 62914pm, and 62914del
Gene ID	Sequence
AT1G62914	ATGCTTGCAAAAATATCATCTTCAGCGAAGAGATTTGTTCATCGGAGTCTTGTGGTGAGAGGTAATGCTGCAACTTTTCCTCTCTCTTTTTCCTTTTGCCGGAGAAGAGCTTTTTCTGGTAAGACTAGTTATGATTACAGAGAGGTACTTAGAACTGGGCTGAGTGATATTGAATTAGATGATGCAATTGGTTTGTTCGGTGTTATGGCACAGTCTCGTCCTTTCCCTTCGATTATTGAGTTCAGTAAACTGTTGAGTGCCATTGCTAAGATGAACAAGTTCGATCTTGTCATCTCCTTCGGGGAGAAGATGGAGATTTTAGGAATTTCACATAATCTCTATACTTACAATATTTTGATTAACTGTTTCTGTCGATGTTCTCGACTCTCTCTTGCTTTA…
62914pm	ATGCTTGCAAAAATATCATCTTCAGCGAAGAGATTTGTTCATCGGAGTCTTGTGGTGAGAGGTAATGCTGCAACTTTTCCTCTCTCTTTTTCCTTTTGCCGGAGAAGAGCTTTTTCTGGTAAGACTAGTTATGATTACAGAGAGGTACTTAGAACTGGGCTGAGTGATATTGAATTAGATGATGCAATTGGTTTGTTCGGTGTTATGGCACAGTCTCGTCCTTTCCCTTCGATTATTGAGTTCAGTAAACTGTTGAGTGCCATTGCTAAGATGAACAAGTTCGATCTTGTCATCTCCTTCGGGGAGAAGATGGAGATTTTAGGAATTTCACATAATCTCTATACTTACAATATTTTGATTAACTGTTTCTGTCGATGTTCTCGACTCTCTCTTGCTTTA…
62914del	ATGCTTGCAAAAATATCATCTTCAGCGAAGAGATTTGTTCATCGGAGTCTTGTGGTGAGAGGTAATGCTGCAACTTTTCCTCTCTCTTTTTCCTTTTGCCGGAGAAGAGCTTTTTCTGGTAAGACTAGTTATGATTACAGAGAGGTACTTAGAACTGGGCTGAGTGATATTGAATTAGATGATGCAATTGGTTTGTTCGGTGTTATGGCACAGTCTCGTCCTTTCCCTTCGATTATTGAGTTCAGTAAACTGTTGAGTGCCATTGCTAAGATGAACAAGTTCGATCTTGTCATCTCCTTCGGGGAGAAGATGGAGATTTTAGGAATTTCACATAATCTCTATACTTACAATATTTTGATTAACTGTTTCTGTCGATGTTCTCGACTCTCTCTTGCTTTA…
å
