## Supplementary table 6 for "A conserved small RNA-generating gene cluster undergoes sequence diversification and contributes to plant immunity"

### Sheet: Sheet1
Genome sources and annotations of plant species used in this study
Scientific Name	Family	Order	Clade	Genome Source	Genome Version	PPR Number	DWY	E	P	PLS	E+
Actinidia chinensis (Kiwi)	Actinidiaceae	Ericales	Eudicot	EnsemblPlant	Red5_PS1_1.69.0.56	572	95	73	283	29	92
Amborella trichopoda	Amborellaceae	Amborellales	EarlyPlant	EnsemblPlant	AMTR1.0.56	634	59	67	327	93	88
Aquilegia coerulea (Rocky mountain columbine)	Ranunculaceae	Ranunculales	Eudicot	Phytozome	322_v3.1	703	150	96	325	17	115
Arabidopsis lyrata (Lyre-leaved rock-cress)	Brassicaceae	Brassicales	Eudicot	EnsemblPlant	v1.0	393	66	47	221	10	49
Arabidopsis thaliana (Mouse-ear cress)	Brassicaceae	Brassicales	Eudicot	EnsemblPlant	TAIR10.56	475	88	50	272	7	58
Beta vulgaris (Sugar beet)	Amaranthaceae	Caryophyllales	Eudicot	EnsemblPlant	RefBeet-1.2.2.56	458	71	54	267	11	55
Brachypodium distachyon (Purple false brome)	Poaceae	Poales	Monocot	Phytozome	v3.1	480	84	92	232	13	59
Brassica napus (Rape)	Brassicaceae	Brassicales	Eudicot	EnsemblPlant	AST_PRJEB5043_v1.56	963	140	108	589	33	93
Brassica oleracea (Wild cabbage)	Brassicaceae	Brassicales	Eudicot	EnsemblPlant	BOL.56	517	80	68	301	19	49
Brassica rapa (Field mustard)	Brassicaceae	Brassicales	Eudicot	EnsemblPlant	1.0.56	510	83	61	302	8	56
Cajanus cajan (Pigeon pea)	Fabaceae	Fabales	Eudicot	EnsemblPlant	GCA_000340665.1	312	66	42	142	11	51
Capsella rubella (Pink shepherd's purse)	Brassicaceae	Brassicales	Eudicot	Phytozome	474_v1.1	469	81	54	272	8	54
Capsicum annuum (Bell pepper)	Solanaceae	Solanales	Eudicot	EnsemblPlant	ASM51225v2.56	556	91	77	273	30	85
Carica papaya (Papaya)	Caricaceae	Brassicales	Eudicot	Phytozome	ASGPBv0.4	503	76	72	223	61	71
Cicer arietinum (Chickpea)	Fabaceae	Fabales	Eudicot	Phytozome	v1.0	657	63	67	290	153	84
Citrullus lanatus (Watermelon)	Cucurbitaceae	Cucurbitales	Eudicot	EnsemblPlant	97_v1.56	426	96	51	209	8	62
Citrus sinensis (Sweet orange)	Rutaceae	Sapindales	Eudicot	Phytozome	154_v1.1	458	87	58	238	5	70
Coffea canephora (Robusta coffee)	Rubiaceae	Gentianales	Eudicot	EnsemblPlant	AUK_PRJEB4211_v1.56	497	87	67	259	10	74
Cucumis melo (Muskmelon)	Cucurbitaceae	Cucurbitales	Eudicot	EnsemblPlant	v4.56	369	80	39	197	8	45
Cucumis sativus (Cucumber)	Cucurbitaceae	Cucurbitales	Eudicot	EnsemblPlant	ASM407v2.56	444	91	54	220	10	69
Elaeis guineensis (Oil palm)	Arecaceae	Arecales	Monocot	NCBI	EGS	618	115	93	260	35	115
Eucalyptus grandis (Flooded gum)	Myrtaceae	Myrtales	Eudicot	EnsemblPlant	1_0.56	584	125	75	272	19	93
Thellungiella salsuginea (Saltwater cress)	Brassicaceae	Brassicales	Eudicot	EnsemblPlant	Eutsalg1_0.56	479	82	57	268	10	62
Fragaria vesca (Woodland strawberry)	Rosaceae	Rosales	Eudicot	Phytozome	v4.0.a1	572	82	74	302	40	74
Glycine max (Soybean)	Fabaceae	Fabales	Eudicot	EnsemblPlant	v2.1.56	767	145	111	391	17	103
Gossypium arboreum (Tree cotton)	Malvaceae	Malvales	Eudicot	NCBI	GCF_025698485.1_ASM2569848v2	507	87	60	268	9	83
Gossypium raimondii (New World cotton)	Malvaceae	Malvales	Eudicot	EnsemblPlant	Graimondii2_0_v6.56	533	103	56	285	8	81
Linum usitatissimum (Flax)	Linaceae	Malpighiales	Eudicot	Phytozome	v1.0	866	118	102	477	69	100
Lotus japonicus	Fabaceae	Fabales	Eudicot	Phytozome	571_Lj1.0	432	68	52	214	53	45
Malus domestica (Apple)	Rosaceae	Rosales	Eudicot	Phytozome	v1.1	761	131	98	369	56	107
Manihot esculenta (Cassava)	Euphorbiaceae	Malpighiales	Eudicot	EnsemblPlant	v6.56	514	98	60	266	15	75
Medicago truncatula (Barrel medic)	Fabaceae	Fabales	Eudicot	EnsemblPlant	MedtrA17_4.0.56	615	94	73	354	22	72
Morus notabilis (Mulberry)	Moraceae	Rosales	Eudicot	NCBI	ASM41409v2	506	103	56	246	19	82
Musa acuminata (Banana)	Musaceae	Zingiberales	Monocot	EnsemblPlant	v2.56	539	113	89	241	14	82
Nelumbo nucifera (Sacred lotus)	Nelumbonaceae	Proteales	Eudicot	NCBI	Chinese_Lotus_1.1	645	149	101	256	19	120
Oryza sativa (Japonica rice)	Poaceae	Poales	Monocot	EnsemblPlant	IRGSP-1.0.56	472	126	87	238	21	0
Panicum virgatum (Switchgrass)	Poaceae	Poales	Monocot	Phytozome	516_v5.0	893	148	151	449	38	107
Phaseolus vulgaris (Kidney bean)	Fabaceae	Fabales	Eudicot	EnsemblPlant	PhaVulg1_0.56	503	109	68	241	12	73
Phoenix dactylifera (Date palm)	Arecaceae	Arecales	Monocot	NCBI	PDK30	602	130	91	260	19	102
Physcomitrella patens (Moss)	Funariaceae	Funariales	EarlyPlant	EnsemblPlant	Phypa_V3.56	110	10	1	94	5	0
Populus euphratica (Euphrates poplar)	Salicaceae	Malpighiales	Eudicot	NCBI	PopEup_1.0	539	100	51	311	12	65
Populus trichocarpa (Western balsam poplar)	Salicaceae	Malpighiales	Eudicot	EnsemblPlant	Pop_tri_v3.56	578	100	59	326	16	77
Prunus mume (Japanese apricot)	Rosaceae	Rosales	Eudicot	NCBI	GCF_000346735.1_P.mume_V1.0	541	104	75	256	16	90
Prunus persica (Peach)	Rosaceae	Rosales	Eudicot	NCBI	NCBIv2.56	545	116	73	257	15	84
Ricinus communis (Castor bean)	Euphorbiaceae	Malpighiales	Eudicot	Phytozome	v0.1	508	75	57	250	54	72
Selaginella moellendorffii (Spikemoss)	Selaginellaceae	Selaginellales	EarlyPlant	EnsemblPlant	v1.0.56	1279	121	498	333	322	5
Sesamum indicum (Oriental sesame)	Pedaliaceae	Lamiales	Eudicot	EnsemblPlant	v1.0.56	146	16	11	99	5	15
Setaria italica (Foxtail millet)	Poaceae	Poales	Monocot	EnsemblPlant	v2.0.56	470	81	78	237	19	55
Solanum lycopersicum (Tomato)	Solanaceae	Solanales	Eudicot	EnsemblPlant	SL3.0.56	478	90	68	234	14	72
Solanum tuberosum (Potato)	Solanaceae	Solanales	Eudicot	EnsemblPlant	SolTub_3.0.56	486	88	68	243	18	69
Sorghum bicolor (Sorghum)	Poaceae	Poales	Monocot	NCBI	NCBIv3.56	476	67	86	240	18	65
Spirodela polyrhiza (Giant duckweed)	Araceae	Alismatales	Monocot	Phytozome	290_v1	556	122	91	229	20	94
Tarenaya hassleriana (spider flower)	Cleomaceae	Brassicales	Eudicot	NCBI	GCF_000463585.1_ASM46358v1	529	88	66	294	17	64
Vitis vinifera (Grape)	Vitaceae	Vitales	Eudicot	EnsemblPlant	PN40024.v4.56	603	149	82	251	14	107
Zea mays (Maize)	Poaceae	Poales	Monocot	EnsemblPlant	B73-REFERENCE-NAM-5.0.56	507	81	72	284	16	54

### Sheet: Sheet2
Normalized Abundance (TPM) of PPR-siRNAs by Class
Scientific Name	Gene ID				Total siRNA TPM				Gene Number				Average siRNA TPM
	DYW	E	P	PLS	DYW	E	P	PLS	DYW	E	P	PLS	DYW	E	P	PLS
Actinidia chinensis (Kiwi)	0	CEY00_Acc27965/CEY00_Acc25674	CEY00_Acc33191/CEY00_Acc04311/CEY00_Acc22481/CEY00_Acc17336/CEY00_Acc19247	0	0	15.058	53.502	0	0	2	5	0	0	7.529	10.7004	0
﻿Amborella trichopoda	0	0	AMTR_s00109p00035170/AMTR_s00086p00094500/AMTR_s00040p00235870/AMTR_s00002p00190720	AMTR_s00068p00189110/AMTR_s00029p00196710	0	0	55.557	110.629	0	0	4	2	0	0	13.8893	55.3145
Aquilegia coerulea (Rocky mountain columbine)	Aqcoe4G193900.1	Aqcoe7G298300.1/Aqcoe3G107300.1/Aqcoe7G309500.1	Aqcoe2G159900.1/Aqcoe5G369000.1/Aqcoe5G364400.2/Aqcoe3G111300.1/Aqcoe3G181100.1/Aqcoe5G452800.2/Aqcoe5G054800.1/Aqcoe5G371800.1/Aqcoe0300s0002.1/Aqcoe5G361500.1/Aqcoe5G367200.2/Aqcoe5G370400.1/Aqcoe5G355800.1/Aqcoe2G123200.1/Aqcoe7G402600.1	0	6.193	37.1705	701.775	0	1	3	15	0	6.193	12.3902	46.785	0
Arabidopsis lyrata (Lyre-leaved rock-cress)	0	AL5G11950	AL7G48260/AL6G36470/AL6G27650/AL3G29642/AL1G13070	0	0	82.099	252.562	0	0	1	5	0	0	82.099	50.5124	0
Arabidopsis thaliana (Mouse-ear cress)	0	AT2G02750	AT1G63230/AT5G16640/AT1G64583/AT1G63630/AT1G63400/AT1G63330/AT1G63320/AT1G63150/AT1G63130/AT1G63080/AT1G63070/AT1G62930/AT1G62914/AT1G62910/AT1G62670/AT1G62590/AT1G12775/AT1G12620/AT1G12300	0	0	8.9055	2663.76	0	0	1	19	0	0	8.9055	140.198	0
Beta vulgaris (Sugar beet)	BVRB_5g116060	0	BVRB_015860/BVRB_007510/BVRB_4g080220/BVRB_4g079810/BVRB_4g079800/BVRB_4g077200/BVRB_6g128590/BVRB_4g081040/BVRB_4g080250/BVRB_4g079040/BVRB_4g078160/BVRB_4g077800/BVRB_4g077780/BVRB_4g077760/BVRB_4g077230/BVRB_4g077720/BVRB_4g077260/BVRB_4g077240/BVRB_4g077210/BVRB_4g077180/BVRB_4g077160/BVRB_4g076860/BVRB_4g076340/BVRB_4g076330/BVRB_4g076310/BVRB_4g075590/BVRB_1g008940	0	64.322	0	3397.22	0	1	0	27	0	64.322	0	125.823	0
Brachypodium distachyon (Purple false brome)	0	0	Bradi1g25360/Bradi1g17997/Bradi1g14976	0	0	0	1843.73	0	0	0	3	0	0	0	614.575	0
Brassica napus (Rape)	GSBRNA2T00155822001/GSBRNA2T00121981001	0	0	0	62.1187	0	0	0	2	0	0	0	31.0593	0	0	0
Brassica oleracea (Wild cabbage)	0	0	Bo00579s150/Bo3g064140	0	0	0	30.4275	0	0	0	2	0	0	0	15.2137	0
Brassica rapa (Field mustard)	0	0	Bra031836	0	0	0	5.183	0	0	0	1	0	0	0	5.183	0
Cajanus cajan (Pigeon pea)	C.cajan_24115/C.cajan_07790	C.cajan_14682	C.cajan_11314/C.cajan_44071/C.cajan_41617/C.cajan_27499/C.cajan_23978/C.cajan_04809	0	28.764	8.62	69.557	0	2	1	6	0	14.382	8.62	11.5928	0
Capsella rubella (Pink shepherd's purse)	0	0	Carub.0002s0148.2/Carub.0002s0190.1/Carub.0002s0110.1/Carub.0002s0191.1/Carub.0007s3622.1/Carub.0001s1231.3/Carub.0001s1249.1/Carub.0001s1241.1	0	0	0	97.869	0	0	0	8	0	0	0	12.2336	0
Capsicum annuum (Bell pepper)	0	T459_31540/T459_31577/T459_35045	T459_07998	T459_35096/T459_34741	0	35.192	6.729	27.536	0	3	1	2	0	11.7307	6.729	13.768
Carica papaya (Papaya)	evm.model.supercontig_44.45/evm.model.supercontig_336.7/evm.model.supercontig_222.12	evm.model.supercontig_34.114	evm.model.supercontig_9.15/evm.model.supercontig_81.142/evm.model.supercontig_65.89/evm.model.supercontig_33.145/evm.model.supercontig_28.32/evm.model.supercontig_224.1/evm.model.supercontig_22.61/evm.model.supercontig_211.34/evm.model.supercontig_18.34/evm.model.supercontig_155.17/evm.model.supercontig_14.98/evm.model.supercontig_1.124/evm.model.supercontig_1.114	evm.model.supercontig_169.43/evm.model.supercontig_124.54	24.738	8.246	117.505	16.492	3	1	13	2	8.246	8.246	9.03885	8.246
Cicer arietinum (Chickpea)	0	Ca_01066	Ca_26256/Ca_22241/Ca_26614/Ca_27968/Ca_27317/Ca_28101/Ca_20494/Ca_18429/Ca_26383/Ca_26212/Ca_26208/Ca_24994/Ca_24755/Ca_24714/Ca_24710/Ca_24711/Ca_24679/Ca_19749/Ca_23845/Ca_22430/Ca_19771/Ca_19750/Ca_19748/Ca_19747/Ca_02801/Ca_16837/Ca_16827/Ca_16825/Ca_14586/Ca_12613/Ca_08399/Ca_00576	Ca_03315	0	5.528	1704.81	10.64	0	1	32	1	0	5.528	53.2752	10.64
Citrullus lanatus (Watermelon)	0	0	Cla97C03G061800	0	0	0	10.6355	0	0	0	1	0	0	0	10.6355	0
Citrus sinensis (Sweet orange)	0	orange1.1g036290m	orange1.1g044044m/orange1.1g041816m/orange1.1g038914m/orange1.1g047932m/orange1.1g040261m/orange1.1g036577m/orange1.1g002701m/orange1.1g040027m/orange1.1g011362m/orange1.1g037409m/orange1.1g009255m/orange1.1g010313m/orange1.1g011102m/orange1.1g044047m/orange1.1g035749m	0	0	5.4545	2994.47	0	0	1	15	0	0	5.4545	199.631	0
Coffea canephora (Robusta coffee)	GSCOC_T00035763001	0	GSCOC_T00034000001/GSCOC_T00028924001/GSCOC_T00028920001/GSCOC_T00027582001/GSCOC_T00027273001/GSCOC_T00025213001/GSCOC_T00018650001/GSCOC_T00018664001/GSCOC_T00018660001/GSCOC_T00018657001/GSCOC_T00018656001/GSCOC_T00018652001/GSCOC_T00018647001/GSCOC_T00013993001/GSCOC_T00013736001/GSCOC_T00013734001/GSCOC_T00013730001/GSCOC_T00000690001/GSCOC_T00000689001/GSCOC_T00000686001	0	64.222	0	4152.1	0	1	0	20	0	64.222	0	207.605	0
Cucumis melo (Muskmelon)	0	0	MELO3C028588.2/MELO3C013256.2/MELO3C009949.2/MELO3C007346.2	0	0	0	69.6083	0	0	0	4	0	0	0	17.4021	0
Cucumis sativus (Cucumber)	0	0	0	0	0	0	0	0	0	0	0	0	0	0	0	0
Elaeis guineensis (Oil palm)	XM_019854406.2	XM_019854358.2	XM_029267493.1/XM_010923469.3/XM_019854479.2/XM_019854115.2/XM_010936658.2/XM_029267704.1/XM_010937353.3/XM_010937350.3/XM_029267680.1/XM_010937255.3/XM_010934747.3/XM_010934740.3/XM_019853606.2	0	147.543	5.491	2901.76	0	1	1	13	0	147.543	5.491	223.212	0
Eucalyptus grandis (Flooded gum)	EUGRSUZ_J03030	0	EUGRSUZ_A00844/EUGRSUZ_A00829/EUGRSUZ_A00836/EUGRSUZ_I01366/EUGRSUZ_F03183/EUGRSUZ_A00848/EUGRSUZ_A00842/EUGRSUZ_A00838/EUGRSUZ_A00832/EUGRSUZ_A00830/EUGRSUZ_A00824/EUGRSUZ_A00809/EUGRSUZ_A00799/EUGRSUZ_A00796/EUGRSUZ_A00743	0	5.165	0	244.291	0	1	0	15	0	5.165	0	16.2861	0
Thellungiella salsuginea (Saltwater cress)	0	0	EUTSA_v10023907mg/EUTSA_v10023806mg/EUTSA_v10024052mg/EUTSA_v10024048mg/EUTSA_v10023918mg	0	0	0	18987.1	0	0	0	5	0	0	0	3797.41	0
Fragaria vesca (Woodland strawberry)	0	0	FvH4_5g09470/FvH4_4g22280/FvH4_3g38940/FvH4_3g37481/FvH4_3g40100/FvH4_3g31590/FvH4_3g42700/FvH4_4g22270/FvH4_3g41820/FvH4_3g13950/FvH4_6g52550/FvH4_3g38070/FvH4_3g39650/FvH4_3g40110/FvH4_3g40940/FvH4_3g35200/FvH4_3g38931/FvH4_3g37480	FvH4_1g00660	0	0	1371.13	45.521	0	0	18	1	0	0	76.1738	45.521
Glycine max (Soybean)	GLYMA_10G074100/GLYMA_08G291800	GLYMA_11G190300/GLYMA_13G150300	GLYMA_16G197600/GLYMA_16G162100/GLYMA_16G160700/GLYMA_12G118300/GLYMA_09G175800/GLYMA_09G175000/GLYMA_16G199700/GLYMA_16G195900/GLYMA_16G195700/GLYMA_16G195100/GLYMA_16G195000/GLYMA_16G165400/GLYMA_16G161900/GLYMA_16G160200/GLYMA_16G139800/GLYMA_09G256600/GLYMA_09G178300/GLYMA_09G176600/GLYMA_09G176000/GLYMA_09G175100/GLYMA_09G171200/GLYMA_16G162700/GLYMA_16G162800/GLYMA_16G163100/GLYMA_07G101300…	0	29.681	15.921	3059.07	0	2	2	26	0	14.8405	7.9605	117.657	0
Gossypium arboreum (Tree cotton)	XM_053022126.1	0	XM_053019101.1/XM_053020262.1/XM_053019728.1	0	382.52	0	1023.02	0	1	0	3	0	382.52	0	341.007	0
Gossypium raimondii (New World cotton)	B456_005G237500	0	B456_005G145100/B456_011G068600/B456_011G151500	0	5.58333	0	283.646	0	1	0	3	0	5.58333	0	94.5487	0
Linum usitatissimum (Flax)	0	0	Lus10038398/Lus10001223	0	0	0	230.224	0	0	0	2	0	0	0	115.112	0
Lotus japonicus	0	0	Lj4g0005646.1/Lj2g0007462.1/Lj5g0016633.1/Lj1g0015996.1/Lj1g0010087.1/LjContig00312_ERROPOS870357g0025515.1/LjContig00222g0017251.1	0	0	0	183.797	0	0	0	7	0	0	0	26.2567	0
Malus domestica (Apple)	0	0	MD02G1305700/MD11G1128400/MD03G1107100/MD11G1126500/MD03G1099700/MD12G1248800/MD06G1135400/MD03G1103500/MD03G1113100/MD03G1113300/MD03G1113800/MD11G1132200	0	0	0	281.654	0	0	0	12	0	0	0	23.4712	0
Manihot esculenta (Cassava)	0	0	MANES_03G094500/MANES_09G013400/MANES_S006300/MANES_03G093000/MANES_15G188800/MANES_07G130500/MANES_09G012700/MANES_09G013800/MANES_S113200/MANES_09G012900/MANES_12G004700/MANES_12G004500/MANES_03G093700/MANES_S006800/MANES_10G069700/MANES_10G069600/MANES_09G018600/MANES_13G006600/MANES_13G006500/MANES_13G004900/MANES_13G004200/MANES_13G005900/MANES_09G014500/MANES_08G047700/MANES_S007300	0	0	0	3594.87	0	0	0	25	0	0	0	143.795	0
Medicago truncatula (Barrel medic)	0	0	MTR_7g017570/MTR_0177s0060/MTR_6g078210/MTR_6g079920/MTR_6g079830/MTR_6g078160/MTR_6g069180/MTR_6g068790/MTR_6g065540/MTR_3g088950/MTR_3g034990/MTR_2g035630/MTR_0572s0010/MTR_0308s0020/MTR_6g079590/MTR_0014s0260/MTR_1g050495/MTR_0014s0250/MTR_0110s0060/MTR_0051s0110/MTR_6g079440	0	0	0	422.663	0	0	0	21	0	0	0	20.1268	0
Morus notabilis (Mulberry)	0	XM_024167319.1	XM_024170394.1/XM_024161242.1/XM_024166149.1/XM_024170242.1/XM_024171357.1/XM_024171352.1/XM_024164199.1/XM_024174660.1/XM_024174665.1/XM_024174849.1/XM_024163547.1/XM_024174460.1/XM_024174465.1/XM_024164515.1/XM_024170036.1	0	0	5.904	7665.74	0	0	1	15	0	0	5.904	511.049	0
Musa acuminata (Banana)	Ma03_t16820.1	0	Ma05_t29910.1/Ma05_t22970.1/Ma05_t17250.1/Ma01_t20220.1	0	6.542	0	37.05	0	1	0	4	0	6.542	0	9.2625	0
Nelumbo nucifera (Sacred lotus)	0	0	0	0	0	0	0	0	0	0	0	0	0	0	0	0
Oryza sativa (Japonica rice)	0	0	Os07g0213300/Os09g0431600	0	0	0	11.938	0	0	0	2	0	0	0	5.969	0
Panicum virgatum (Switchgrass)	0	0	Pavir.9KG277100	0	0	0	5.0145	0	0	0	1	0	0	0	5.0145	0
Phaseolus vulgaris (Kidney bean)	0	0	PHAVU_004G081800g/PHAVU_004G149300g/PHAVU_004G148700g	0	0	0	69.202	0	0	0	3	0	0	0	23.0673	0
Phoenix dactylifera (Date palm)	0	0	0	0	0	0	0	0	0	0	0	0	0	0	0	0
Physcomitrella patens (Moss)	0	0	0	0	0	0	0	0	0	0	0	0	0	0	0	0
Populus euphratica (Euphrates poplar)	XM_011011477.1/XM_011002436.1	0	XM_011047706.1/XM_011024019.1/XM_011049660.1/XM_011003070.1/XM_011034239.1/XM_011034220.1/XM_011034225.1/XM_011034164.1	0	11.577	0	361.533	0	2	0	8	0	5.7885	0	45.1916	0
Populus trichocarpa (Western balsam poplar)	0	0	POPTR_T178000v3/POPTR_005G050400v3/POPTR_005G050500v3/POPTR_005G050200v3/POPTR_005G047400v3/POPTR_005G046200v3/POPTR_005G046100v3/POPTR_005G046000v3/POPTR_005G045000v3/POPTR_005G038400v3	0	0	0	975.342	0	0	0	10	0	0	0	97.5342	0
Prunus mume (Japanese apricot)	XM_016793796.1	0	XM_016794101.1/XM_016796287.1/XM_008239391.2/XM_008226863.2/XM_008237608.1/XM_008231379.2/XM_008230664.1/XM_008226455.2/XM_008226929.2/XM_016797230.1/XM_016793836.1/XM_008225911.2/XM_008225779.2/XM_008225895.2/XM_008225712.2	XM_016795850.1	24.885	0	358.606	23.1493	1	0	15	1	24.885	0	23.9071	23.1493
Prunus persica (Peach)	0	0	PRUPE_3G114700/PRUPE_6G090500/PRUPE_6G087400/PRUPE_6G090600/PRUPE_6G091200/PRUPE_6G094000/PRUPE_3G114600/PRUPE_3G138000/PRUPE_6G091000/PRUPE_6G093300/PRUPE_6G007300/PRUPE_6G091500/PRUPE_6G080500/PRUPE_6G126500	0	0	0	229.335	0	0	0	14	0	0	0	16.3811	0
Ricinus communis (Castor bean)	0	0	30161.m000099/29660.m000784/27847.m000123	0	0	0	75.506	0	0	0	3	0	0	0	25.1687	0
Selaginella moellendorffii (Spikemoss)	0	0	SELMODRAFT_94034/SELMODRAFT_96794/SELMODRAFT_12814	0	0	0	35.436	0	0	0	3	0	0	0	11.812	0
Sesamum indicum (Oriental sesame)	SIN_1006010	0	SIN_1015387	0	28.2465	0	5.3195	0	1	0	1	0	28.2465	0	5.3195	0
Setaria italica (Foxtail millet)	0	0	0	0	0	0	0	0	0	0	0	0	0	0	0	0
Solanum lycopersicum (Tomato)	0	Solyc11g064750.2.1	Solyc06g009530.3.1/Solyc06g007850.3.1/Solyc06g007820.1.1/Solyc06g007740.2.1/Solyc06g007300.2.1/Solyc04g015950.2.1/Solyc01g080310.3.1	0	0	22.913	106.248	0	0	1	7	0	0	22.913	15.1783	0
Solanum tuberosum (Potato)	0	PGSC0003DMG400009239	0	PGSC0003DMG400009241	0	27.866	0	5.912	0	1	0	1	0	27.866	0	5.912
Sorghum bicolor (Sorghum)	SORBI_3008G047100	0	SORBI_3005G027840	0	5.562	0	20.927	0	1	0	1	0	5.562	0	20.927	0
Spirodela polyrhiza (Giant duckweed)	Spipo7G0014600/Spipo0G0034900	Spipo30G0003500	Spipo3G0064400	Spipo31G0000700	12.944	74.833	41.313	5.472	2	1	1	1	6.472	74.833	41.313	5.472
Tarenaya hassleriana (spider flower)	XM_010546811.2	0	XM_010529328.1/XM_019200859.1/XM_019200862.1/XM_019200868.1/XM_019201988.1/XM_019200856.1/XM_010531585.1/XM_019200695.1/XM_010546115.1/XM_019200709.1/XM_010551877.2/XM_019202080.1/XM_010534312.1/XM_010534980.2/XM_010534981.2/XM_010537713.2/XM_010532159.2/XM_010532080.2/XM_010532044.1/XM_010532157.2/XM_019201679.1/XM_019201683.1/XM_019201652.1/XM_010532028.2/XM_010531980.2/XM_010531978.1/XM_019201…	0	834.757	0	54021.1	0	1	0	61	0	834.757	0	885.593	0
Vitis vinifera (Grape)	0	0	Vitvi05g01367_t001/Vitvi12g00046_t001	0	0	0	17.9103	0	0	0	2	0	0	0	8.95517	0
Zea mays (Maize)	Zm00001eb083880_T002	0	Zm00001eb367330_T001/Zm00001eb140030_T001	0	74.937	0	297.113	0	1	0	2	0	74.937	0	148.556	0
