## Supplementary table 7 for "A conserved small RNA-generating gene cluster undergoes sequence diversification and contributes to plant immunity"

### Sheet: Sheet1
Table S8. 17 RefSeq proteomes used in this study
Assembly Accession	Assembly Name	Organism Name	Organism Infraspecific Names Breed	Organism Infraspecific Names Strain	Organism Infraspecific Names Cultivar	Organism Infraspecific Names Ecotype	Organism Infraspecific Names Isolate	Organism Infraspecific Names Sex	Annotation Name	Assembly Stats Total Sequence Length	Assembly Release Date	Assembly Stats Contig N50	Assembly Stats Scaffold N50	Assembly Stats Number of Scaffolds	Annotation BUSCO Complete	Annotation BUSCO Single Copy	Annotation BUSCO Duplicated	Annotation BUSCO Fragmented	Annotation BUSCO Missing	Annotation BUSCO Lineage	CheckM completeness	Query	Taxid	Authority	Rank	Basionym	Basionym authority	Curator common name	Has type material	Group name	Superkingdom name	Superkingdom taxid	Kingdom name	Kingdom taxid	Phylum name	Phylum taxid	Class name	Class taxid	Order name	Order taxid	Family name	Family taxid	Genus name	Genus taxid	Species name	Species taxid
GCF_000001735.4	TAIR10.1	Arabidopsis thaliana	NA	NA	NA	Columbia	NA	NA	Annotation submitted by TAIR and Araport	119146348	2018-03-15	11194537	23459830	5	NA	NA	NA	NA	NA	NA	NA	33090	3702	(L.) Heynh., 1842	SPECIES	Arabis thaliana	L., 1753	thale cress	no	eudicots	Eukaryota	2759	Viridiplantae	33090	Streptophyta	35493	Magnoliopsida	3398	Brassicales	3699	Brassicaceae	3700	Arabidopsis	3701	Arabidopsis thaliana	3702
GCF_000002425.4	Phypa V3	Physcomitrium patens	NA	NA	NA	Gransden 2004	NA	NA	NCBI Physcomitrella patens Annotation Release 100	471852792	2018-01-24	465069	17435539	357	0.889095	0.74969	0.139405	0.011772	0.0991326	embryophyta_odb10	NA	33090	3218	(Hedw.) Mitt., 1851	SPECIES	Phascum patens	Hedw., 1801	NA	no	mosses	Eukaryota	2759	Viridiplantae	33090	Streptophyta	35493	Bryopsida	3214	Funariales	3215	Funariaceae	3216	Physcomitrium	37414	Physcomitrium patens	3218
GCF_000002775.5	P.trichocarpa_v4.1	Populus trichocarpa	NA	NA	NA	NA	Nisqually-1	NA	NCBI Populus trichocarpa Annotation Release 102	392162179	2022-10-20	13159747	13159747	105	0.987962	0.785039	0.202923	0.00300946	0.00902837	eudicots_odb10	NA	33090	3694	Torr. & A.Gray ex Hook., 1852	SPECIES	NA	NA	black cottonwood	no	eudicots	Eukaryota	2759	Viridiplantae	33090	Streptophyta	35493	Magnoliopsida	3398	Malpighiales	3646	Salicaceae	3688	Populus	3689	Populus trichocarpa	3694
GCF_000004075.3	Cucumber_9930_V3	Cucumis sativus	NA	NA	9930	NA	NA	NA	NCBI Cucumis sativus Annotation Release 102	224801081	2019-11-15	8937712	31125843	84	0.981083	0.953138	0.027945	0.00343938	0.0154772	eudicots_odb10	NA	33090	3659	L., 1753	SPECIES	NA	NA	cucumber	no	eudicots	Eukaryota	2759	Viridiplantae	33090	Streptophyta	35493	Magnoliopsida	3398	Cucurbitales	71239	Cucurbitaceae	3650	Cucumis	3655	Cucumis sativus	3659
GCF_000004515.6	Glycine_max_v4.0	Glycine max	NA	NA	Williams 82	NA	NA	NA	NCBI Glycine max Annotation Release 104	978386919	2021-03-10	419290	20441467	345	0.993291	0.392844	0.600447	0.00167723	0.00503168	fabales_odb10	NA	33090	3847	(L.) Merr., 1917	SPECIES	Phaseolus max	L., 1753	soybean	no	eudicots	Eukaryota	2759	Viridiplantae	33090	Streptophyta	35493	Magnoliopsida	3398	Fabales	72025	Fabaceae	3803	Glycine	3846	Glycine max	3847
GCF_000188115.5	SL3.1	Solanum lycopersicum	NA	NA	Heinz 1706	NA	NA	NA	NCBI Solanum lycopersicum Annotation Release 103	827361276	2018-04-18	133084	66723567	3064	NA	NA	NA	NA	NA	NA	NA	33090	4081	L., 1753	SPECIES	NA	NA	tomato	no	eudicots	Eukaryota	2759	Viridiplantae	33090	Streptophyta	35493	Magnoliopsida	3398	Solanales	4069	Solanaceae	4070	Solanum	4107	Solanum lycopersicum	4081
GCF_000346465.2	Prunus_persica_NCBIv2	Prunus persica	NA	NA	Lovell	NA	NA	NA	NCBI Prunus persica Annotation Release 100	227411381	2017-02-02	255416	27368013	191	0.993121	0.979364	0.0137575	0.00171969	0.00515907	eudicots_odb10	NA	33090	3760	(L.) Batsch, 1801	SPECIES	NA	NA	peach	no	eudicots	Eukaryota	2759	Viridiplantae	33090	Streptophyta	35493	Magnoliopsida	3398	Rosales	3744	Rosaceae	3745	Prunus	3754	Prunus persica	3760
GCF_000495115.2	PopEup_1.0	Populus euphratica	NA	NA	NA	NA	NA	NA	NCBI Populus euphratica Annotation Release 100	494920918	2014-08-12	40590	485278	9501	NA	NA	NA	NA	NA	NA	NA	33090	75702	Olivier, 1807	SPECIES	NA	NA	Euphrates poplar	no	eudicots	Eukaryota	2759	Viridiplantae	33090	Streptophyta	35493	Magnoliopsida	3398	Malpighiales	3646	Salicaceae	3688	Populus	3689	Populus euphratica	75702
GCF_003473485.1	MtrunA17r5.0-ANR	Medicago truncatula	NA	NA	Jemalong A17	NA	NA	NA	NCBI Medicago truncatula Annotation Release 102	429612362	2018-09-12	23305320	56236587	40	0.993105	0.966455	0.0266493	0.00279538	0.00409989	fabales_odb10	NA	33090	3880	Gaertn., 1790	SPECIES	NA	NA	barrel medic	no	eudicots	Eukaryota	2759	Viridiplantae	33090	Streptophyta	35493	Magnoliopsida	3398	Fabales	72025	Fabaceae	3803	Medicago	3877	Medicago truncatula	3880
GCF_003713225.1	Cara_1.0	Coffea arabica	NA	NA	Caturra red	NA	CCC135-36	hermaphrodite	NCBI Coffea arabica Annotation Release 100	1094291418	2018-11-08	3917557	42465768	2832	0.972055	0.301376	0.670679	0.00558899	0.022356	eudicots_odb10	NA	33090	13443	L., 1753	SPECIES	NA	NA	coffee	no	eudicots	Eukaryota	2759	Viridiplantae	33090	Streptophyta	35493	Magnoliopsida	3398	Gentianales	4055	Rubiaceae	24966	Coffea	13442	Coffea arabica	13443
GCF_020379485.1	Da-Ae	Brassica napus	NA	NA	Da-Ae	NA	NA	NA	NCBI Brassica napus Annotation Release 102	1001499700	2021-10-08	1580367	48209797	3164	0.996954	0.0422106	0.954743	0.000435161	0.00261097	brassicales_odb10	NA	33090	3708	L., 1753	SPECIES	NA	NA	rape	no	eudicots	Eukaryota	2759	Viridiplantae	33090	Streptophyta	35493	Magnoliopsida	3398	Brassicales	3699	Brassicaceae	3700	Brassica	3705	Brassica napus	3708
GCF_022201045.2	DVS_A1.0	Citrus sinensis	NA	NA	Valencia sweet orange	NA	NA	NA	NCBI Citrus sinensis Annotation Release 103	298977511	2022-02-11	32942340	32942340	9	0.992261	0.969046	0.0232158	0.00214961	0.00558899	eudicots_odb10	NA	33090	2711	(L.) Osbeck, 1765	SPECIES	NA	NA	sweet orange	no	eudicots	Eukaryota	2759	Viridiplantae	33090	Streptophyta	35493	Magnoliopsida	3398	Sapindales	41937	Rutaceae	23513	Citrus	2706	Citrus sinensis	2711
GCF_025698545.1	ASM2569854v1	Gossypium raimondii	NA	NA	NA	NA	GPD5lz	NA	NCBI Gossypium raimondii Annotation Release 101	750205487	2022-10-17	17043680	57716579	287	0.989682	0.903697	0.0859845	0.00257954	0.00773861	eudicots_odb10	NA	33090	29730	Ulbr., 1932	SPECIES	NA	NA	Peruvian cotton	no	eudicots	Eukaryota	2759	Viridiplantae	33090	Streptophyta	35493	Magnoliopsida	3398	Malvales	41938	Malvaceae	3629	Gossypium	3633	Gossypium raimondii	29730
GCF_030704535.1	ASM3070453v1	Vitis vinifera	NA	NA	Pinot Noir 40024	NA	NA	NA	GCF_030704535.1-RS_2023_09	494873210	2023-08-09	26899771	26899771	19	0.987962	0.972485	0.0154772	0.00214961	0.00988822	eudicots_odb10	NA	33090	29760	L., 1753	SPECIES	NA	NA	wine grape	no	eudicots	Eukaryota	2759	Viridiplantae	33090	Streptophyta	35493	Magnoliopsida	3398	Vitales	403667	Vitaceae	3602	Vitis	3603	Vitis vinifera	29760
GCF_034140825.1	ASM3414082v1	Oryza sativa Japonica Group	NA	NA	NA	NA	NA	NA	GCF_034140825.1-RS_2024_06	385710679	2023-12-06	31111469	31111469	12	0.993056	0.973856	0.0191993	0.00224673	0.00469771	poales_odb10	NA	33090	39947	NA	NO_RANK	NA	NA	Japanese rice	no	monocots	Eukaryota	2759	Viridiplantae	33090	Streptophyta	35493	Magnoliopsida	3398	Poales	38820	Poaceae	4479	Oryza	4527	Oryza sativa	4530
GCF_036884655.1	Cavendish_Baxijiao_AAA	Musa acuminata AAA Group	NA	NA	baxijiao	NA	NA	NA	GCF_036884655.1-RS_2024_05	1533734047	2024-02-28	44830321	44888720	1085	0.981459	0.0173053	0.964153	0.0139061	0.00463535	liliopsida_odb10	NA	33090	214697	NA	GENOTYPE	NA	NA	dessert banana	no	monocots	Eukaryota	2759	Viridiplantae	33090	Streptophyta	35493	Magnoliopsida	3398	Zingiberales	4618	Musaceae	4637	Musa	4640	Musa acuminata	4641
GCF_902167145.1	Zm-B73-REFERENCE-NAM-5.0	Zea mays	NA	NA	B73	NA	NA	NA	NCBI Zea mays Annotation Release 103	2182075994	2020-03-21	47037903	226353449	685	0.979167	0.828227	0.15094	0.00388072	0.0169526	poales_odb10	NA	33090	4577	L., 1753	SPECIES	NA	NA	NA	no	monocots	Eukaryota	2759	Viridiplantae	33090	Streptophyta	35493	Magnoliopsida	3398	Poales	38820	Poaceae	4479	Zea	4575	Zea mays	4577
