## Supplementary table 10 for "A conserved small RNA-generating gene cluster undergoes sequence diversification and contributes to plant immunity"

### Sheet: Sheet1
Table S10. Oligonucleotides used in this study
Usage	Oligo name	Oligo sequence
qPCR for Phytophthora genes	phyca-554980-qRT-F	AGGTTGGTAGCACGACTTCA
	phyca-554980-qRT-R	CTACACCATCAGCCTCCACA
	Pc76RTF	ATGGCCTATGTGACGCAGAT
	Pc76RTR	TATTGGTCGATTCGCTTGGC
qPCR for Arabidopsis genes	62914-RT-F	GGTTTCTGTTGGTGTGCATCC
	62914-RT-R	CCACCCATCTTCCACTTCCC
	Actin2-RT-F	TAACTCTCCCGCTATGTATGTC
	Actin2-RT-R	GAGAAACCCTCGTAGATTGG
stem loop qRT-PCR	siR1310-RT primer	GTCGTATCCAGTGCAGGGTCCGAGGTATTCGCACTGGATACGACgatctg
	siR1310-forward primer	CGGCGGAAAGAGGATGTCAAC
	miR173-RT primer	GTCGTATCCAGTGCAGGGTCCGAGGTATTCGCACTGGATACGACgtgatt
	miR173-forward-new	CGGCGttcgcttgcagagaga
	miR161-RT primer	GTCGTATCCAGTGCAGGGTCCGAGGTATTCGCACTGGATACGACaccccg
	miR161-forward-new	CGGCGGtgaaagtgactacat
	U6-RT-F	GATAAAATTGGAACGATACAG
	U6-RT-R	GGACCATTTCTCGATTTATGCG
	Universal-RP	GTGCAGGGTCCGAGGT
P. capsici biomass	AtRub-F4	GCAAGTGTTGGGTTCAAAGCTGGTG
	AtRub-R4	CCAGGTTGAGGAGTTACTCGGAATGCTG
	CAP-Fw	TTTAGTTGGGGGTCTTGTACC
	CAP-Rv1	CCTCCACAACCAGCAACA
vector construction	TSK-62914-BamHI-R2	CGCTCTAGAACTAGTGGATCCCTAAGATGGCATCTTATAGCAAC
	62914-BsaI-F2	ATATATggtctccGGTTTGCAAATATAGACATGAGGATGA
	62914-BsaI-R1	ATATATggtctcGAACCATTCGATCAATTAAAGCC
	62914-EcoRI-F1	GATAAGCTTGATATCGAATTCGATGCTTGCAAAAATATCATC
	62914_pmF	gatgaaactcggctaagagcccgata
	62914_pmR	ttagccgagtttcatcatcttgccaa
	amiR3D6-1	gaTATATCCCATTTCTACCATCTtctctcttttgtattcc
	amiR3D6-2	gaAGATGGTAGAAATGGGATATAtcaaagagaatcaatga
	amiR3D6-3	gaAGCTGGTAGAAATCGGATATTtcacaggtcgtgatatg
	amiR3D6-4	gaAATATCCGATTTCTACCAGCTtctacatatatattcct
	62914-kpnF-2	CGGGGTACCC atgcttgcaaaaatatcatct
	62914-stop-sacR	ccGAGCTC tcactcctttaaggctgagg
