## Supplementary table 1 for "A conserved small RNA-generating gene cluster undergoes sequence diversification and contributes to plant immunity"

### Sheet: Sheet1
Table S1. Quantity of raw and clean reads of sRNA-seq libraries
Library	Total read count						Unique read count
	Raw reads	Trimmed reads	After quality control	Mapped 18- to 28-nt reads	t/r/sn/snoRNA-derived reads	Clean reads	Trimmed reads	After quality control	Mapped 18- to 28-nt reads	t/r/sn/snoRNA-derived reads	Clean reads
An-1 rep1	21123763	20989463	10245176	6038647	3424454	2614193	3832718	2103936	884803	58886	825917
An-1 rep2	17474155	17399894	7995529	4737845	2913998	1823847	3157458	1607680	647453	56973	590480
Col-0 rep1	37123173	36973107	19943951	12849793	8162788	4687005	4608685	2524800	988773	100725	888048
Col-0 rep2	43539982	43295057	22009948	14620851	7245858	7374993	5245989	2960678	1245120	94888	1150232
Ct-1 rep1	21344107	21165510	9989282	5060957	2702034	2358923	3940652	2195579	692418	57664	634754
Ct-1 rep2	34135980	33990681	15945178	8328355	4418081	3910274	5364808	3000588	950348	63536	886812
Cvi-1 rep1	22919003	22711171	11054122	6756511	2368417	4388094	4195015	2566248	1194154	62394	1131760
Cvi-1 rep2	27627845	27500833	12852762	8068002	2830399	5237603	4879454	2857508	1355146	65449	1289697
Eri-1 rep1	19887084	19782883	9110698	2857880	678508	2179372	3629988	2097945	780903	21319	759584
Eri-1 rep2	14967639	14876937	6666145	2023638	483864	1539774	2867723	1621494	584762	18987	565775
Kyo-1 rep1	32089692	31943492	14538127	4005711	1036853	2968858	5452527	3066893	970484	20738	949746
Kyo-1 rep2	21290781	21147060	9585501	2644785	717788	1926997	3841298	2140781	684610	17624	666986
Ler-0 rep1	21104667	20949030	9488945	5276222	2054072	3222150	3976541	2392832	1031700	55732	975968
Ler-0 rep2	18766517	18613982	8144971	4832655	1844363	2988292	3372011	1981793	924373	54027	870346
Sha rep1	14949914	14635050	6409817	3698485	2485886	1212599	2679573	1275381	484104	54146	429958
Sha rep2	12437464	12350755	6087189	3516818	2236027	1280791	2469179	1259784	502804	53979	448825
